# Epidemiology of *Legionella*: Genome-bAsed Typing (el_gato) - a new bioinformatic tool for identifying sequence-based types of *Legionella pneumophila* from whole genome sequencing data

**DOI:** 10.64898/2026.03.20.713011

**Authors:** Alan J. Collins, Dev Mashruwala, Vasanta Chivukula, Natalia A. Kozak-Muiznieks, Lavanya Rishishwar, Emily T. Norris, Melisa J. Willby, Jennafer A. P. Hamlin, Will A. Overholt

## Abstract

Sequence-based typing (SBT) via Sanger sequencing has been the standard for describing *Legionella pneumophila* relationships for two decades. SBT involves sequencing seven loci, identifying alleles using the United Kingdom Health Security Agency (UKHSA) database, and inferring the corresponding sequence type (ST). While similar SBT approaches for other organisms can be easily adapted to whole genome sequencing (WGS), *L. pneumophila* presents two known challenges for this adaptation: multiple copies of one locus (*mompS*) and extensive heterogeneity in a second locus (*neuA/neuAh*). Although several computational methods have been proposed to address these issues, a WGS-based replacement with equal resolution to traditional SBT has been elusive. To address this gap, we developed el_gato (**E**pidemiology of **L**egionella: **G**enome-b**A**sed **T**yping; https://github.com/CDCgov/el_gato), which offers several advantages over existing methods: (1) a novel approach for resolving multiple *mompS* alleles identified in the same isolate, (2) the ability to capture diverse *neuA/neuAh* alleles, (3) fast runtime with an average of 27.7 seconds per sample, (4) easy installation via Bioconda or Docker and (5) an updated database as of March 2025. el_gato works with either paired-end short reads or genome assemblies, performing more accurately with paired-end short reads at least 250 base pairs (bp) in length. We compared el_gato against two other *in silico* SBT tools (“mompS”, hereafter referred to as mompS tool and “legsta”) using a dataset of 441 isolates with sequence types (STs) previously determined by Sanger-based sequencing. el_gato correctly identified the ST for 98.9% of the test isolates, compared to 95.2% for the mompS tool and 42.2% for legsta, demonstrating a significant improvement compared to the mompS tool (adjusted p = 1.06e-3) and legsta (adjusted p = 4.24e-55) in ST identification. Furthermore, el_gato’s determination of ST was not significantly different from Sanger sequencing (adjusted p = 0.442). In summary, el_gato significantly improves *in silico* SBT and given its growing adoption, is poised to support the public health community.
