## SupplementalTable1-egMetaData for "Epidemiology of *Legionella*: Genome-bAsed Typing (el_gato) - a new bioinformatic tool for identifying sequence-based types of *Legionella pneumophila* from whole genome sequencing data"

sampleName	year	source	state	timeToCompleteInSeconds-eg1.22.0Raw	timeToCompleteInSeconds-eg1.22.0Trimmed	timeToComplete-legsta_seconds	timeToCompleteInSeconds-mompS	timeToCompleteInSeconds-elgato1.22.0Assemblies
D3826	1993	CO	RI	42.489	38.503	0.178	276.065	0.596
D5833	2009	CO	GA	28.472	26.712	0.48	170.68	0.597
D3822	1993	CO	RI	21.081	19.753	0.146	141.438	0.606
F3359	2009	EO	GA	58.135	53.583	0.135	370.071	0.614
F3359-003	2009	EO	GA	14.922	14.485	0.139	122.885	0.625
F3359-001	2009	EO	GA	6.004	5.978	0.139	35.662	0.643
D308	1982	CS	GA	13.724	13.897	2.725	181.374	1.275
D7119	2012	CO	PA	20.272	20.312	3.177	279.41	1.284
D1198	1985	CS	SD	10.145	9.658	2.961	128.128	1.294
D1137	1985	CS	SD	15.873	15.263	2.946	203.882	1.296
D7038	2011	CS	CO	30.189	29.639	2.987	403.1	1.305
D7142	2012	CS	AZ	10.834	10.471	3.006	137.608	1.307
D1144	1985	CS	MD	19.407	18.393	3.024	248.23	1.307
D1120	1985	CS	HI	28.522	27.847	2.986	393.912	1.307
D1423	1986	CS	CA	32.547	32.394	2.962	444.173	1.308
D5767	2008	CS	AZ	26.778	25.497	2.966	349.295	1.309
D3626	1993	CS	NC	13.88	13.282	2.925	180.093	1.31
F3467	2009	EO	MD	21.898	21.45	3.273	289.464	1.311
D7432	2015	CS	TX	40.395	39.661	2.904	533.759	1.313
D3316	1992	CS	CO	9.296	9.124	3.203	118.989	1.314
D5938	2009	EO	PA	38.319	37.473	2.924	520.34	1.315
D1673	1987	CS	OH	11.502	11.616	3.085	148.227	1.316
D5679	2007	CS	IL	24.459	23.631	3.09	328.628	1.316
D465	1983	CS	HI	37.621	36.804	3.563	514.959	1.316
D4678	1998	CS	UT	16.299	15.733	3.593	216.291	1.317
D7851	2015	CS	MI	10.831	10.294	2.966	138.926	1.319
D5468	2005	CS	IL	42.31	40.181	3.068	562.024	1.319
D5881	2009	CS	NY	11.145	10.71	2.988	142.762	1.32
D1958	1987	CS	AZ	15.154	14.973	3.339	201.273	1.32
D5213	2001	CS	IL	22.216	21.577	3.021	288.489	1.32
D7054	2011	CS	CO	27.731	27.081	3.282	368.121	1.321
D4990	2000	CS	VA	22.007	21.631	3.027	295.699	1.322
D4679	1998	CS	SD	22.464	21.578	3.617	300.133	1.322
D723	1983	CS	VA	40.343	39.135	2.989	537.247	1.323
D6022	2010	CS	CO	22.506	21.56	2.97	290.802	1.324
D555	1983	CS	RI	23.248	23.265	3.09	320.259	1.325
D4961	2000	CS	CA	11.352	12.01	2.996	145.924	1.326
D5124	2001	CS	SD	14.969	14.325	2.964	194.083	1.327
D193	1982	CS	CA	15.607	15.014	3.172	206.302	1.328
D5487	2005	CS	CT	25.089	24.155	3.021	332.186	1.328
D5594	2006	CS	IL	48.962	47.953	3.071	659.75	1.328
D1094	1984	CS	MD	13.828	13.683	3.234	189.47	1.329
D4894	1999	CS	OH	17.624	17.24	3.101	231.66	1.329
D1096	1984	CS	MA	18.632	17.499	3.222	236.869	1.329
D5627	2007	CS	RI	20.8	20.478	3.153	278.923	1.329
D5502	2005	CO	Canada	35.18	34.347	3.077	468.116	1.329
F3967	2010	EN	N/A	51.501	50.821	3.167	709.431	1.329
D1259	1985	CS	AZ	17.527	17.935	3.169	233.374	1.33
D4707	1998	CS	PA	27.488	27.162	3.118	378.215	1.33
D5668	2007	CS	MN	18.33	17.579	3.479	238.295	1.331
D5775	2008	CS	AK	24.804	23.758	3.102	329.221	1.332
D634	1983	CS	MD	16.628	15.962	3.103	216.798	1.333
D5297	2002	CS	AZ	18.29	17.707	3.16	239.694	1.333
D5081	2001	CS	AZ	21.672	21.514	3.189	283.633	1.333
D5372	2003	CS	IL	7.331	7.094	3.056	92.168	1.334
D5975	2010	CS	IL	14.264	13.885	3.574	183.96	1.335
F4226	2012	EN	KY	14.607	14.359	3.213	193.793	1.335
D7072	2012	CS	AZ	15.871	15.068	3.246	202.114	1.335
D5883	2009	CS	AZ	19.412	17.441	3.152	230.205	1.335
F4185	2012	EO	PA	72.899	70.841	1.882	990.342	1.335
D4959	2000	CS	AZ	17.433	16.487	3.152	226.077	1.336
F3964	2010	EN	MO	21.794	21.656	3.434	295.246	1.336
D7825	2016	CO	MI	57.239	55.768	3.06	776.505	1.336
D7132	2012	CS	AZ	9.176	9.234	3.1	117.248	1.337
F3989	2011	EN	FL	18.556	18.856	3.126	248.208	1.338
D5683	2007	CS	RI	23.789	23.043	3.3	321.33	1.338
D5558	2006	CS	OH	25.533	24.873	3.587	343.485	1.338
F3892	2010	EN	AZ	44.593	41.982	3.211	583.007	1.338
D3695	1993	CS	RI	11.707	11.304	3.197	152.97	1.339
D1095	1984	CS	HI	12.453	12.105	3.193	166.825	1.339
D3590	1992	CS	OH	18.242	18.003	3.148	249.233	1.339
D7079	2012	CO	TX	46.224	45.189	3.192	624.277	1.339
D73	1982	CS	N/A	17.416	16.582	2.987	226.632	1.34
D5013	2000	CS	OH	25.106	24.896	3.401	342.588	1.34
F2858	2006	EO	INT	25.213	24.296	2.971	326.975	1.34
D4283	1996	CS	IL	14.517	14.14	3.033	198.168	1.342
D2078	1988	CS	MT	19.889	20.315	3.297	258.26	1.342
D4721	1998	CS	AZ	24.68	24.091	3.667	329.51	1.342
D5655	2007	CS	RI	26.915	26.108	3.276	363.776	1.342
D5219	2001	CS	CT	28.497	27.717	3.199	381.424	1.342
D7177	2013	CO	OH	22.54	22.253	3.091	307.025	1.343
D5295	2002	CS	OH	24.321	23.52	3.368	327.13	1.343
D1434	1986	CS	FL	19.905	19.412	3.245	267.446	1.344
D2501	1989	CS	WA	22.344	21.35	3.299	291.337	1.344
D7081	2012	CO	TX	27.696	26.218	3.324	360.969	1.344
F3436	2009	EO	MD	43.92	41.852	3.287	593.367	1.344
F3970	2010	EN	PA	15.254	15.307	3.257	203.39	1.346
F3981	2011	EN	CA	17.605	17.476	3.18	232.883	1.346
F3415	2009	EN	MD	20.686	20.495	3.241	274.609	1.346
D5629	2007	CS	OH	26.082	26.539	3.218	353.258	1.346
D5625	2007	CS	OH	27.426	26.907	3.151	371.905	1.346
D4795	1999	CS	RI	15.899	15.834	3.209	211.008	1.348
D7915	2017	EN	INT	19.329	18.527	3.153	255.848	1.348
D6033	2011	CS	AZ	10.304	9.693	3.307	129.188	1.349
F3988	2011	EN	FL	20.394	20.503	3.156	272.171	1.349
F4040	2011	EN	FL	25.041	24.875	3.023	341.346	1.349
D5970	2010	CS	AZ	19.626	18.789	3.304	251.965	1.351
D3933	1994	CS	OH	47.482	46.382	3.226	666.978	1.352
F4044	2011	EN	MI	28.827	28.24	2.978	390.809	1.353
D1272	1986	CS	IA	25.137	23.803	3.138	331.984	1.354
D5492	2005	CS	RI	38.911	38.051	3.298	522.817	1.356
F3727	2010	EN	MO	88.214	86.962	3.525	1235.189	1.356
D7859	2015	CS	MI	10.257	5.8	3.299	128.959	1.357
F3895	2010	EN	OH	20.282	19.434	3.873	264.827	1.357
D7094	2012	EO	TX	47.201	46.342	3.401	635.914	1.357
D7861	2015	CS	MI	7.818	9.918	3.086	96.626	1.358
D6001	2010	CS	AZ	22.704	21.877	3.346	298.439	1.358
D4532	1997	CS	OH	44.429	43.834	3.617	625.558	1.358
F4045	2011	EN	FL	14.943	14.579	3.1	197.308	1.36
D4846	1999	CS	WA	9.178	9.126	3.592	116.247	1.361
D7137	2012	CS	AZ	10.344	9.819	3.329	128.63	1.361
D3748	1993	CS	OR	29.602	29.733	3.307	407.893	1.361
F3442	2009	EO	MD	31.651	31.116	3.305	433.299	1.361
D7395	2014	CS	IL	27.823	26.91	3.354	376.26	1.363
F4120	2011	EN	TX	22.008	21.125	3.378	292.081	1.364
D7068	2012	CS	AZ	10.977	10.601	3.398	140.293	1.367
D4213	1995	CS	OH	14.946	14.588	3.298	196.867	1.367
D5839	2009	CS	AZ	26.095	24.513	3.614	342.83	1.368
D5744	2008	CS	AZ	30.143	28.545	2.971	397.707	1.369
D7786	2016	CO	TX	53.745	54.561	3.529	753.924	1.37
D5318	2003	CS	OH	46.445	44.125	3.209	617.795	1.371
D7839	2016	CS	PA	20.297	20.071	3.103	271.224	1.372
D7511	2015	CO	NY	23.144	23.028	3.135	312.716	1.373
F3407	2009	EN	MD	15.972	15.69	2.909	214.257	1.375
D7189	2013	EO	OH	33.716	33.53	3.386	467.34	1.375
F4000	2011	EO	WA	38.379	38.27	3.234	517.373	1.375
F4128	2011	EN	TN	10.872	10.549	3.18	142.731	1.376
D7780	2016	CS	IN	19.312	19	3.075	257.99	1.376
D988	1984	CS	MA	20.841	20.642	3.146	283.758	1.376
F4043	2011	EN	OH	25.107	25.504	3.181	346.817	1.377
F4229	2012	EN	NY	12.404	12.303	3.144	163.933	1.378
D7849	2016	EO	WA	16.704	17.104	3.278	224.752	1.378
D7855	2015	CS	MI	8.93	37.43	3.335	112.559	1.38
D1736	1987	CS	RI	17.302	16.38	3.193	224.39	1.38
D5057	2000	CS	UT	18.983	18.754	3.374	249.691	1.38
D5041	2000	CS	CT	17.031	16.59	3.748	223.065	1.383
F4042	2011	EN	VT	38.88	37.318	3.147	518.478	1.385
F4230	2012	EN	WA	14.471	14.303	3.443	194.601	1.387
D7175	2013	CO	OH	18.337	18.635	3.062	252.058	1.387
D5783	2008	CS	NM	22.719	21.965	3.18	305.778	1.39
D5585	2006	CS	NY	30.521	28.995	5.523	392.344	1.39
F2854	2006	EO	INT	25.276	24.044	2.985	331.948	1.391
F4127	2011	EN	NJ	41.137	40.507	3.178	560.139	1.397
F3962	2010	EN	NJ	54.331	51.8	3.415	719.849	1.397
D7856	2015	CS	MI	6.147	8.563	2.925	72.568	1.4
F3961	2010	EN	OH	23.417	22.681	3.352	311.833	1.403
F4129	2011	EN	MO	18.396	17.639	3.31	244.159	1.407
D4684	1998	CS	GA	19.787	19.009	3.314	262.47	1.407
F4617	2016	EO	IL	21.083	21.015	3.329	280.316	1.412
D7067	2012	CS	IL	10.757	10.268	3.198	136.099	1.414
D8036	2017	EO	GA	68.659	67.284	3.245	944.814	1.415
D3291	1992	CS	RI	9.141	8.896	3.231	117.733	1.416
D8038	2017	EO	GA	66.103	63.797	3.238	903.516	1.418
F4130	2011	EN	PA	44.63	43.081	3.305	603.183	1.424
F4232	2012	EN	UT	19.014	18.755	3.239	254.32	1.425
F4047	2011	EN	MN	45.498	44.032	3.111	615.042	1.425
D4314	1996	CS	IL	17.373	16.816	3.189	232.314	1.426
D5795	2009	CS	OH	27.405	26.408	2.941	363.626	1.426
D5714	2008	CS	IL	21.833	21.17	3.256	286.823	1.429
D5791	2009	CS	TX	23.519	22.66	3.443	316.214	1.431
F3968	2010	EN	CT	23.286	23.08	3.372	310.033	1.432
D4875	1999	CS	IL	23.72	23.043	3.284	314.692	1.433
F4238	2012	EN	CA	16.825	17.186	3.548	228.245	1.435
D4832	1999	CS	MD	16.552	16.541	3.328	217.13	1.438
F4233	2012	EN	IL	17.327	17.025	3.269	221.321	1.438
D7348	2014	CO	AL	82.321	81.676	2.829	1127.488	1.446
D2791	1990	CS	WA	30.025	29.978	2.851	425.423	1.447
D7350	2014	EO	CA	40.026	39.72	2.961	558.674	1.447
D5464	2005	CS	AZ	15.765	15.696	2.78	209.236	1.448
F4225	2012	EN	TX	41.254	40.601	3.671	563.809	1.448
D7343	2014	CO	AL	22.966	22.874	2.799	318.052	1.45
D7159	1982	EN	PA	34.48	34.271	3.114	472.942	1.45
D7259	2013	EN	CA	33.989	34.213	2.949	465.94	1.452
D3745	1993	CS	NE	12.036	11.549	2.851	155.971	1.453
D2997	1991	CS	HI	6.223	6.11	2.962	79.053	1.454
D7008	2011	CS	IL	26.779	25.744	3.241	354.592	1.455
D7258	2013	EN	CA	21.682	21.049	2.906	296.291	1.456
D7045	2011	CS	AZ	65.384	64.302	2.831	893.289	1.456
D7156	2013	CO	PA	29.611	29.983	2.959	405.154	1.458
D7154	2013	CO	PA	27.886	27.54	3.279	385.175	1.459
D3019	1991	CS	SD	29.477	28.61	3.459	398.692	1.459
D7009	2011	CS	UT	19.488	18.677	3.155	254.091	1.46
D4647	1998	CS	OH	29.65	29.559	3.224	416.929	1.46
D7158	1982	EN	PA	36.141	35.729	2.987	491.943	1.46
F4615	2016	EO	IL	44.558	42.892	2.803	603.062	1.46
D7927	2013	CS	NY	20.017	19.466	3.067	266.751	1.462
F4007	2011	EO	WA	33.446	33.171	3.008	438.316	1.462
D1376	1986	CS	SD	12.382	12.098	3.013	163.645	1.463
D2733	1990	CS	NE	30.878	30.228	2.824	425.123	1.463
D7086	2012	CO	WI	12.433	11.891	3.044	158.356	1.465
F4613	2016	EO	IL	14.267	13.819	2.831	189.797	1.465
D5519	2005	CS	HI	19.141	19.463	3.101	264.645	1.465
D5873	2009	CS	NY	22.391	22.009	2.883	312.816	1.466
D5622	2007	CS	UT	23.733	23.058	2.97	309.306	1.466
D5634	2007	CS	OH	27.504	27.625	2.9	380.645	1.466
D7030	2011	CS	TX	17.828	17.282	3.056	235.197	1.468
D5385	2004	CS	IL	20.111	19.406	2.983	269.277	1.468
D5559	2006	CS	TX	29.513	29.426	2.971	408.057	1.468
D7928	2015	CS	NY	16.272	15.577	3.09	211.816	1.469
D7043	2011	CS	RI	17.835	17.5	3.309	238.328	1.469
D7857	2015	CS	MI	20.639	19.562	3.017	272.397	1.469
D7517	2015	CO	NY	23.608	23.879	2.891	313.099	1.469
F4039	2011	EN	NJ	29.607	29.198	3.147	394.502	1.469
D7089	2012	CO	IL	75.261	75.141	2.934	1037.822	1.469
D7257	2013	CS	OH	13.946	13.231	3.045	182.133	1.47
D5910	2009	CO	MD	21.48	20.872	2.942	280.305	1.471
D5277	2002	CS	VT	29.31	28.261	2.985	396.592	1.471
D7091	2012	CO	IL	30.949	31.174	2.893	425.708	1.471
D7514	2015	CO	NY	31.827	30.25	2.867	421.452	1.472
D7509	2015	CO	NY	32.766	31.312	3.169	437.03	1.472
D7932	2008	EN	NY	21.986	21.117	2.885	290.333	1.473
D7322	2014	CO	CA	26.457	25.228	2.828	353.913	1.473
D5876	2009	CS	NY	39.959	38.247	3.016	530.747	1.473
D3835	1993	CO	RI	42.096	42.557	3.085	582.191	1.473
D7254	2013	CS	WI	20.299	19.866	3.07	271.345	1.474
D7133	2012	CS	PA	29.824	30.368	3.243	410.553	1.474
D5131	2001	CS	OH	38.332	38.15	3.096	520.801	1.474
D6019	2010	CS	UT	38.547	38.439	2.939	527.075	1.475
D7360	2014	CO	AL	89.764	89.55	3.13	1239.434	1.476
D6013	2010	CS	TX	18.578	18.061	3.195	245.507	1.477
D5498	2005	CS	OH	18.804	19.103	3.021	260.578	1.477
D7007	2011	CS	AZ	19.049	18.962	2.972	246.647	1.477
D7037	2011	CS	AZ	17.105	16.701	3.52	228.989	1.478
D3824	1993	CO	RI	42.64	42.146	3.071	601.747	1.478
F4313	2013	EO	OH	48.018	45.872	3.016	627.124	1.478
D7110	2012	CO	WA	13.587	12.162	2.892	160.627	1.479
D7051	2011	CS	CO	23.448	22.648	2.995	310.084	1.479
D5223	2001	CS	OH	27.344	26.642	3.026	371.58	1.48
D7512	2015	CO	NY	29.176	27.428	2.878	382.883	1.48
D7235	2013	CO	OH	49.859	47.682	3.005	668.305	1.48
D7945	2007	CS	NY	9.48	9.304	3.265	122.345	1.481
D7931	2008	EN	NY	15.193	14.552	2.854	199.79	1.481
D7787	2016	CO	TX	18.565	17.87	3.356	237.449	1.481
D7252	2013	CS	WI	21.751	21.299	3.115	292.52	1.481
D7111	2012	CS	IL	23.428	23.016	2.977	319.129	1.481
D5380	2003	CS	OH	24.422	23.938	3.09	326.293	1.481
D7144	2012	CS	WI	29.076	28.146	3.119	387.459	1.481
D7507	2015	CO	NY	30.388	28.882	2.88	403.382	1.481
D6026	2010	CS	NY	34.715	35.174	3.168	476.989	1.481
D5522	2005	CS	AZ	19.937	20.249	3.079	275.349	1.482
D7930	2008	EN	NY	26.503	25.741	3.229	353.383	1.482
D5579	2006	CS	IL	26.985	26.417	3.153	358.881	1.482
D300	1982	CS	LA	30.385	30.06	3.063	427.786	1.483
D7053	2011	CS	CO	18.98	18.34	3.21	249.263	1.485
D5387	2004	CS	Denmark	32.28	30.711	2.939	427.663	1.485
D3137	1991	CS	CA	40.927	40.329	2.941	573.025	1.485
D7944	2006	EN	NY	18.417	18.115	3.033	245.385	1.486
D7082	2012	CS	RI	29.282	27.904	3.138	385.207	1.486
D7594	2015	CO	IL	14.699	65.3	2.931	194.826	1.487
D5515	2005	CS	IL	19.429	19.759	3.144	268.681	1.487
D4265	1996	CS	NJ	29.831	29.79	2.865	417.786	1.487
F4612	2016	EO	IL	13.574	12.95	3.153	174.355	1.488
D2001	1988	CS	CA	18.762	18.063	3.015	246.182	1.488
D2708	1990	CS	KS	19.852	19.283	3.162	262.994	1.488
D7120	2012	CO	PA	28.163	28.504	3.183	392.547	1.488
D390	1982	CS	IN	30.301	29.717	3.015	415.149	1.488
D5375	2003	CS	OH	34.459	34.463	3.477	474.635	1.488
D7160	1982	EN	PA	44.06	43.847	3.007	616.886	1.488
D2491	1989	CS	NY	50.274	48.418	2.982	672.955	1.488
F3965	2010	EN	OH	26.672	26.576	3.135	367.975	1.489
D614	1983	CS	MA	30.713	30.528	3.112	424.028	1.489
D5582	2006	CS	IA	34.468	34.296	3.374	468.729	1.489
D7949	2008	EN	NY	12.315	12.136	2.945	163.56	1.49
D5999	2010	CO	MI	15.781	15.383	3.184	208.703	1.49
D7303	2013	CS	IL	18.21	17.679	3.004	247.774	1.49
D5889	2009	CS	OH	26.482	25.723	3.287	353.772	1.49
D5589	2006	CS	CT	32.946	31.863	3.247	433.113	1.49
D7599	2015	CO	IL	17.386	14.434	2.787	233.204	1.491
F4119	2011	EN	AR	28.526	28.026	3.332	385.204	1.491
D1680	1987	CS	DC	45.034	43.415	3.237	613.167	1.491
D7102	2012	CS	IL	27.923	27.252	3.546	373.506	1.492
D7271	2013	CS	MA	7.861	7.66	3.096	106.071	1.493
D7947	2007	EN	NY	8.915	8.746	3.08	116.423	1.493
D5882	2009	CS	NY	19.897	17.241	2.886	235.279	1.493
D5916	2009	CS	IN	22.063	21.791	3.309	292.864	1.493
D7121	2012	CS	PA	18.626	18.859	2.949	256.884	1.494
D7942	2005	EN	NY	23.218	22.376	3.002	302.518	1.494
D1735	1987	CS	MD	56.187	54.889	3.796	766.017	1.494
D7940	2005	EN	NY	20.214	19.814	3.034	267.949	1.495
D532	1983	CS	MA	24.598	24.917	3.535	340.787	1.495
F1708	2001	EO	NV	47.052	47.099	3.201	641.918	1.495
D5745	2008	CS	France	31.598	31.479	3.192	434.877	1.496
D1739	1987	CS	UT	12.985	12.705	3.179	174.473	1.497
D5746	2008	CO	France	32.183	32.995	2.88	443.101	1.497
D6039	2011	CS	AZ	16.818	16.007	3.077	218.728	1.498
D7270	2013	CS	MA	18.543	18.07	3.36	256.829	1.498
D5888	2009	CS	NY	19.631	19.801	2.88	269.262	1.498
D7941	2005	EN	NY	20.147	19.237	3.026	264.195	1.498
D5948	2009	CS	AZ	17.141	16.87	3.106	225.72	1.499
D1928	1987	CS	CA	23.836	23.206	3.157	325.55	1.499
D4614	1997	CO	CA	35.353	35.775	3.366	492.475	1.499
F3060	2008	EN	CA	45.94	45.263	2.949	628.65	1.499
D5371	2003	CS	RI	13.073	12.708	3.202	172.407	1.5
F3893	2010	EN	NJ	23.242	22.562	3.243	309.725	1.5
D679	1983	CS	RI	25.564	24.297	3.252	335.877	1.5
D5591	2006	CS	CT	13.261	12.998	3.492	174.442	1.501
D5972	2010	CS	RI	15.715	15.694	3.234	205.05	1.501
D7933	2008	EN	NY	22.283	21.555	3.071	295.977	1.501
D5480	2005	CS	IL	31.072	29.659	2.976	409.371	1.501
D7262	2013	CS	WI	20.733	20.408	3.278	278.259	1.502
D3825	1993	CO	RI	30.829	31.155	3.143	433.166	1.502
D7452	2015	EN	PA	27.68	27.111	2.934	378.375	1.503
D5680	2007	CS	ME	30.475	29.304	3.105	404.397	1.503
D7427	2015	EO	RI	34.766	35.478	3.176	476.845	1.503
F4315	2013	EO	OH	50.171	48.501	3.475	669.155	1.503
D7934	2008	EN	NY	23.167	22.284	3.027	307.126	1.504
D5548	2006	CS	AZ	23.449	23.065	3.493	315.29	1.504
D6020	2010	CS	UT	34.713	34.178	3.273	463.869	1.505
D7411	2015	CO	RI	31.093	30.825	1.902	428.239	1.506
D5573	2006	CS	IL	17.073	16.739	3.156	228.695	1.508
D5756	2008	CS	IL	21.199	21.947	3.316	294.404	1.508
F1763	2001	EO	NV	27.662	27.683	3.007	377.353	1.508
D5326	2003	CS	GA	41.624	40.909	3.294	578.325	1.509
D7440	2015	CO	FL	43.952	43.443	3.016	596.629	1.509
D3737	1993	CS	TX	13.519	13.142	3.263	177.677	1.51
D5423	2004	CS	RI	14.411	14.426	3.257	191.557	1.51
D4377	1996	CS	CO	18.128	17.346	3.192	242.569	1.51
D7854	2015	CS	MI	18.673	18.016	2.933	246.442	1.51
D5640	2007	CS	GA	19.174	18.796	3.299	251.053	1.51
D7508	2015	CO	NY	27.27	27.453	2.933	364.442	1.51
F3993	2011	EO	WA	45.576	45.295	3.355	614.289	1.51
D7064	2012	CO	NV	60.639	58.578	3.317	814.513	1.51
D5565	2016	CS	IN	27.959	27.283	3.271	368.684	1.511
D7914	2017	EN	INT	15.499	15.766	3.162	202.641	1.512
D4954	2000	CS	OH	28.361	27.344	3.188	382.509	1.512
D4058	1994	CO	CT	37.34	37.238	3.479	518.114	1.512
D7125	2012	CS	WI	22.499	21.689	3.16	297.95	1.513
D7445	2015	CS	PA	32.34	32.591	2.97	446.306	1.513
D7830	2016	CO	MI	37.346	36.988	3.115	502.448	1.513
D7943	2005	EN	NY	10.943	11.269	3.023	142.712	1.514
D3738	1993	CS	IL	16.073	15.248	3.298	208.652	1.514
D5285	2002	CS	OH	36.601	35.374	3.232	491.738	1.514
D5512	2005	CS	KY	19.892	20.108	3.288	277.809	1.516
F1712	2001	EO	NV	35.849	35.405	2.972	478.538	1.516
D7429	2015	EO	RI	37.72	37.744	3.147	518.765	1.516
E121	2006	EN	NY	46.018	46.773	1.917	640.468	1.516
D3851	1993	CS	GA	33.097	32.633	3.308	456.546	1.518
D3840	1993	CO	RI	45.28	43.471	3.281	604.911	1.518
D5734	2008	CS	WV	21.005	20.125	2.947	280.143	1.519
D5696	2007	CS	IL	30.136	30.308	2.891	415.417	1.519
F3889	2010	EN	KY	17.886	17.531	3.272	239.323	1.52
D7364	2014	CS	CO	24.764	23.856	3.219	324.827	1.52
D7025	2011	CS	CO	25.653	25.116	3.086	338.749	1.52
E115	2006	EN	OH	35.721	35.76	3.119	493.875	1.52
D7309	2013	CS	WI	19.95	19.44	3.135	273.639	1.521
D7135	2012	EO	PA	29.087	28.724	3.562	400.254	1.521
D7134	2012	EO	PA	14.918	14.799	3.322	203.375	1.522
F3887	2010	EN	NJ	25.361	24.832	3.224	343.867	1.522
F4605	2016	EO	IL	66.847	16.951	2.789	916.672	1.522
D4040	1994	CO	DE	17.437	16.881	3.203	234.89	1.523
F3898	2010	EO	MI	17.667	18.339	3.109	231.611	1.523
D7172	2013	CS	PA	22.952	21.801	3.148	301.068	1.523
E60	2006	EN	MA	32.843	32.904	3.137	457.757	1.523
F3899	2010	EO	MI	15.063	14.271	3.096	196.8	1.524
F3983	2011	EN	NJ	35.072	35.18	2.936	467.858	1.524
F4314	2013	EO	OH	40.745	39.078	3.007	539.841	1.524
D7522	2015	CO	NY	27.936	25.892	3.058	355.558	1.525
D4171	1994	CS	MO	32.359	32.44	2.766	442.205	1.525
F1069	1995	EO	PA	35.752	35.132	2.769	488.775	1.525
D7515	2015	CO	NY	26.173	25.987	2.859	349.771	1.526
D7304	2013	CS	IL	30.013	29.611	3.206	408.346	1.526
D4987	2000	CS	AZ	22.289	21.747	3.177	293.11	1.527
D7935	2011	CS	NY	24.17	24.058	3.059	324.156	1.528
D7412	2015	CO	RI	35.918	35.768	3.189	493.267	1.528
D5265	2002	CO	PA	17.782	17.336	3.07	238.579	1.53
D7114	2012	EO	WA	24.839	24.356	3.291	328.431	1.531
D7131	2012	CS	WI	21.203	21.178	3.241	285.085	1.532
D7439	2015	EO	FL	33.395	33.658	1.975	455.215	1.532
D7516	2015	CO	NY	31.121	30.105	3.038	414.983	1.533
D7520	2015	CO	NY	33.541	30.796	3.232	429.193	1.533
D5489	2005	CS	SD	21.35	21.315	3.488	295.481	1.535
E101	2006	EN	NY	37.999	37.242	3.254	517.62	1.535
D7521	2015	CO	NY	31.928	30.583	2.88	419.39	1.536
D7426	2015	EO	RI	32.927	33.197	3.331	453.182	1.536
D6004	2010	CS	RI	28.121	26.956	3.353	370.053	1.537
F4006	2011	EO	WA	42.399	42.157	3.266	574.619	1.537
F2891	2006	EN	MN	48.488	48.23	3.306	668.079	1.54
D3694	1993	CS	CO	29.786	28.474	3.158	387.367	1.541
E111	2006	EN	MD	42.694	42.918	3.645	595.072	1.542
F4312	2013	EO	OH	48.248	45.854	3.018	641.321	1.542
F4607	2016	EO	Il	13.319	13.06	2.926	176.425	1.543
F2776	2006	EO	TX	38.63	38.456	2.926	507.159	1.543
D7351	2014	EO	CA	55.234	53.974	2.801	756.489	1.543
D735	1983	CS	RI	15.487	15.106	3.209	199.548	1.544
D5966	2010	CS	GA	18.882	18.271	3.588	250.253	1.544
D7929	2006	EN	NY	21.573	20.596	2.969	284.1	1.544
D1071	1984	CS	MD	30.845	30.444	3.632	424.916	1.544
E123	2006	EN	CA	36.01	36.231	3.313	493.365	1.545
D7987	2017	EN	NY	24.897	24.303	3.082	330.83	1.546
F4310	2013	EO	OH	25.404	24.979	3.363	346.442	1.546
D341	1982	CS	IN	51.239	49.135	3.177	705.81	1.549
F3998	2011	EO	WA	58.081	58.789	3.206	796.813	1.55
E120	2012	EN	MA	26.157	24.626	3.037	337.277	1.556
F3900	2010	EO	MI	26.592	26.08	3.17	361.433	1.556
D7269	2013	CS	MA	20.931	20.257	3.497	287.758	1.557
D7523	2015	CO	NY	30.05	28.653	2.884	394.844	1.557
F1703	2001	EO	NV	39.937	39.745	3.226	556.33	1.557
D7115	2012	EO	WA	25.86	25.583	3.241	344.976	1.558
D7510	2015	CO	NY	26.121	25.083	3.102	345.104	1.558
F2887	2006	EN	MI	41.295	41.338	3.411	568.298	1.558
E124	2006	EN	NJ	39.396	40.883	3.278	538.971	1.56
D7792	2016	CO	MI	43.924	42.524	3.114	581.981	1.562
D4003	1994	CO	DE	30.309	30.108	2.979	422.416	1.563
D5945	2009	CS	NY	37.295	37.838	2.987	513.696	1.563
F4616	2016	EO	IL	18.916	18.544	3.298	251.231	1.565
E116	2006	EN	NY	36.064	36.301	3.705	500.071	1.565
F4010	2011	EO	WA	38.505	37.71	3.175	512.804	1.566
D7161	2012	EO	WA	31.188	31.107	3.239	424.308	1.568
F4149	2012	EO	NV	37.552	35.787	3.323	491.638	1.569
D7450	2015	EN	PA	25.55	25.678	3.017	351.676	1.57
F4187	2012	EO	PA	24.575	24.169	3.635	332.26	1.571
F3999	2011	EO	WA	43.801	44.107	3.214	593.762	1.575
F3901	2010	EO	MI	11.779	11.469	3.181	154.365	1.576
E87	2006	EN	TX	37.161	36.307	3.337	505.815	1.577
F1702	2001	EO	NV	53.603	52.656	3.138	739.686	1.58
F4001	2011	EO	WA	43.725	43.757	3.229	594.531	1.586
F4124	2011	EN	MA	49.171	47.834	3.283	676.883	1.586
F1010	1994	EO	CT	23.103	22.578	2.107	311.525	1.587
F4008	2011	EO	WA	51.538	51.339	3.218	697.11	1.587
D5491	2005	CS	IL	29.125	28.298	3.321	395.714	1.589
D5801	2009	CS	IN	20.43	19.505	3.077	268.979	1.592
D5465	2005	CS	IL	26.199	26.06	3.326	358.171	1.595
E89	2006	EN	NJ	39.468	38.939	3.127	567.547	1.606
E104	2006	EN	MD	43.499	43.839	3.425	603.534	1.606
E50	2006	EN	CA	31.613	32.159	3.305	443.005	1.607
F2312	2003	EN	CA	24.862	24.974	3.262	343.597	1.611
D5466	2005	CS	CO	12.946	12.695	3.472	168.378	1.613
E62	2006	EN	TX	32.033	32.674	1.972	441.607	1.614
D3375	1992	CS	VA	10.297	10.143	3.176	134.835	1.615
D4512	1997	CS	MO	19.611	19.932	3.513	266.617	1.615
F3726	2010	EN	CO	52.543	50.558	3.29	711.344	1.619
E67	2006	EN	PA	32.482	31.953	3.345	436.208	1.64
F4200	2012	EO	PA	28.358	28.3	3.336	384.342	1.646
D5241	2001	CS	OH	16.557	15.928	3.135	220.992	1.648
D5794	2009	CS	NC	31.823	31.903	3.073	439.097	1.655
F3725	2010	EN	NY	27.504	26.894	3.268	372.366	1.656
E82	2006	EN	NJ	38.261	37.699	3.29	528.491	1.677
F3888	2010	EN	MO	23.049	23.224	3.501	309.208	1.684
D7860	2015	CS	MI	24.862	24.371	3.109	333.37	1.726
D4962	2000	CS	GA	31.146	31.528	2.878	426.515	1.924
F3897	2010	EO	MI	39.419	7.395	3.167	514.221	2.71
		CS = Clinical sporadic	INT = cruise ship
		CO = Clinical outbreak
		EN = Enviromnental
		EO = Enviornmental Outbreak
