## SupplementalTable3-RawAndTrimmedQualityMetrics for "Epidemiology of *Legionella*: Genome-bAsed Typing (el_gato) - a new bioinformatic tool for identifying sequence-based types of *Legionella pneumophila* from whole genome sequencing data"

sampleName	numberOfRawReads	avgRawReadLength-bp	rawCoverage	numberOfTrimmedReads	avgTrimmedReadLength-bp	trimmedCoverage
D1071_read1	1339075	244	96	1338375	244	96
D1071_read2	1339075	236	93	1338375	236	93
D1094_read1	598113	239	42	597817	239	42
D1094_read2	598113	229	40	597817	229	40
D1095_read1	523899	238	37	523675	238	37
D1095_read2	523899	227	35	523675	226	35
D1096_read1	771735	245	55	764442	245	55
D1096_read2	771735	245	56	764442	245	55
D1120_read1	1298126	235	89	1297416	234	89
D1120_read2	1298126	225	86	1297416	224	85
D1137_read1	651659	246	47	645210	246	47
D1137_read2	651659	246	47	645210	246	47
D1144_read1	818717	242	58	807466	242	57
D1144_read2	818717	242	58	807466	242	57
D1198_read1	403367	247	29	401484	247	29
D1198_read2	403367	247	29	401484	247	29
D1259_read1	730591	246	53	726439	246	52
D1259_read2	730591	246	53	726439	246	52
D1272_read1	1044201	247	76	1038546	247	75
D1272_read2	1044201	247	76	1038546	247	75
D1376_read1	510843	250	37	509720	250	37
D1376_read2	510843	250	37	509720	250	37
D1423_read1	1380882	248	101	1372520	248	100
D1423_read2	1380882	248	101	1372520	248	100
D1434_read1	831234	244	59	825175	244	59
D1434_read2	831234	246	60	825175	244	59
D1673_read1	463754	247	34	459081	246	33
D1673_read2	463754	247	34	459081	246	33
D1680_read1	1922511	250	141	1912900	250	140
D1680_read2	1922511	250	141	1912900	250	140
D1735_read1	2414692	249	176	2405265	249	176
D1735_read2	2414692	249	176	2405265	249	175
D1736_read1	706665	242	50	699664	242	50
D1736_read2	706665	244	51	699664	242	50
D1739_read1	525375	248	38	521195	247	38
D1739_read2	525375	248	38	521195	247	38
D1928_read1	991952	250	73	986708	249	72
D1928_read2	991952	250	73	986708	249	72
D193_read1	633859	248	46	629904	248	46
D193_read2	633859	248	46	629904	248	46
D1958_read1	613708	246	44	608980	246	44
D1958_read2	613708	247	44	608980	246	44
D2078_read1	837874	244	60	830007	244	59
D2078_read2	837874	244	60	830007	244	59
D2491_read1	2150409	248	156	2141903	248	156
D2491_read2	2150409	248	156	2141903	248	156
D2501_read1	933492	248	68	926524	247	67
D2501_read2	933492	248	68	926524	247	67
D2708_read1	839966	247	61	836108	247	61
D2708_read2	839966	247	61	836108	247	61
D2733_read1	1346055	248	98	1345397	248	98
D2733_read2	1346055	244	97	1345397	244	96
D2791_read1	1330317	248	97	1329826	248	97
D2791_read2	1330317	244	95	1329826	244	95
D2997_read1	240914	245	17	239609	245	17
D2997_read2	240914	245	17	239609	244	17
D300_read1	1342074	247	97	1341500	247	97
D300_read2	1342074	242	95	1341500	242	95
D3019_read1	1259853	248	92	1245972	248	91
D3019_read2	1259853	248	92	1245972	248	91
D308_read1	569458	247	41	563936	247	41
D308_read2	569458	247	41	563936	246	41
D3137_read1	1801852	249	131	1801122	249	131
D3137_read2	1801852	238	126	1801122	238	126
D3291_read1	362636	247	26	361003	247	26
D3291_read2	362636	247	26	361003	247	26
D3316_read1	371638	247	27	370286	247	27
D3316_read2	371638	247	27	370286	247	27
D3375_read1	415410	248	30	413759	248	30
D3375_read2	415410	249	30	413759	248	30
D341_read1	2232988	238	156	2212552	238	154
D341_read2	2232988	242	159	2212552	238	155
D3590_read1	755445	249	55	752166	249	55
D3590_read2	755445	249	55	752166	249	55
D3626_read1	593136	237	41	586760	237	41
D3626_read2	593136	238	41	586760	237	41
D3695_read1	480197	248	35	478010	248	35
D3695_read2	480197	248	35	478010	248	35
D3737_read1	559191	249	41	557494	249	41
D3737_read2	559191	249	41	557494	249	41
D3738_read1	664636	247	48	662506	247	48
D3738_read2	664636	247	48	662506	247	48
D3745_read1	488735	248	36	487453	248	36
D3745_read2	488735	248	36	487453	248	36
D3748_read1	1318504	245	95	1317665	245	95
D3748_read2	1318504	235	91	1317665	235	91
D3822_read1	459583	251	34	457608	237	32
D3822_read2	459583	251	34	457608	237	32
D3824_read1	1914674	247	139	1913392	247	139
D3824_read2	1914674	242	136	1913392	242	136
D3825_read1	1384039	247	100	1383325	247	100
D3825_read2	1384039	244	99	1383325	244	99
D3826_read1	921965	251	68	917938	237	64
D3826_read2	921965	251	68	917938	237	64
D3835_read1	1869240	249	137	1867195	249	136
D3835_read2	1869240	246	135	1867195	246	135
D3840_read1	1948533	251	143	1932246	249	141
D3840_read2	1948533	251	143	1932246	249	141
D3851_read1	1468623	247	107	1467807	247	106
D3851_read2	1468623	244	105	1467807	244	105
D390_read1	1326416	248	97	1325698	248	96
D390_read2	1326416	245	95	1325698	245	95
D3933_read1	2154049	241	153	2152777	241	152
D3933_read2	2154049	227	143	2152777	226	143
D4003_read1	1351289	248	98	1350666	248	98
D4003_read2	1351289	246	97	1350666	246	97
D4040_read1	737942	244	53	734471	244	53
D4040_read2	737942	245	53	734471	244	53
D4058_read1	1749475	237	122	1745523	237	121
D4058_read2	1749475	236	121	1745523	236	121
D4171_read1	1437485	248	105	1435893	248	104
D4171_read2	1437485	246	104	1435893	246	103
D4213_read1	628886	245	45	623499	245	45
D4213_read2	628886	245	45	623499	245	45
D4265_read1	1330739	249	97	1330031	249	97
D4265_read2	1330739	246	96	1330031	246	96
D4283_read1	599014	248	44	596454	247	43
D4283_read2	599014	248	44	596454	247	43
D4314_read1	736614	247	53	733786	247	53
D4314_read2	736614	247	53	733786	247	53
D4377_read1	768937	243	55	760160	242	54
D4377_read2	768937	243	55	760160	242	54
D4512_read1	825867	247	60	821597	246	59
D4512_read2	825867	247	60	821597	246	59
D4532_read1	2178089	211	135	2171034	211	134
D4532_read2	2178089	212	136	2171034	211	134
D4614_read1	1578890	247	115	1577323	247	114
D4614_read2	1578890	245	113	1577323	244	113
D4647_read1	1310048	247	95	1309428	247	95
D4647_read2	1310048	244	94	1309428	244	94
D465_read1	1601973	248	117	1591149	248	116
D465_read2	1601973	249	117	1591149	248	116
D4678_read1	679605	247	49	673474	247	49
D4678_read2	679605	247	49	673474	247	49
D4679_read1	947947	249	69	942842	249	69
D4679_read2	947947	249	69	942842	249	69
D4684_read1	841107	247	61	837332	247	61
D4684_read2	841107	247	61	837332	247	61
D4707_read1	1261980	225	83	1258531	225	83
D4707_read2	1261980	225	83	1258531	225	83
D4721_read1	1056376	245	76	1051017	245	76
D4721_read2	1056376	245	76	1051017	245	76
D4795_read1	659710	248	48	656102	248	48
D4795_read2	659710	248	48	656102	248	48
D4832_read1	708598	241	50	702064	240	49
D4832_read2	708598	241	50	702064	240	49
D4846_read1	367776	244	26	365363	244	26
D4846_read2	367776	244	26	365363	244	26
D4875_read1	1020831	244	73	1013249	244	73
D4875_read2	1020831	244	73	1013249	244	73
D4894_read1	745483	246	54	740486	246	53
D4894_read2	745483	246	54	740486	246	53
D4954_read1	1232130	241	87	1225614	241	86
D4954_read2	1232130	241	87	1225614	240	86
D4959_read1	731201	243	52	725223	243	52
D4959_read2	731201	244	52	725223	243	52
D4961_read1	467742	244	33	464735	244	33
D4961_read2	467742	244	33	464735	244	33
D4962_read1	1369002	248	100	1368263	248	100
D4962_read2	1369002	245	99	1368263	245	98
D4987_read1	928567	244	67	917290	244	66
D4987_read2	928567	245	67	917290	244	66
D4990_read1	906855	251	67	903492	248	66
D4990_read2	906855	251	67	903492	248	66
D5013_read1	1120279	231	76	1115494	230	75
D5013_read2	1120279	231	76	1115494	230	75
D5041_read1	723601	246	52	719587	246	52
D5041_read2	723601	246	52	719587	246	52
D5057_read1	812648	244	58	807700	244	58
D5057_read2	812648	244	58	807700	244	58
D5081_read1	930737	245	67	922943	244	66
D5081_read2	930737	245	67	922943	244	66
D5124_read1	628574	244	45	625814	243	45
D5124_read2	628574	244	45	625814	243	45
D5131_read1	1683174	249	123	1682305	249	123
D5131_read2	1683174	246	121	1682305	246	121
D5213_read1	963121	241	68	953497	240	67
D5213_read2	963121	241	68	953497	240	67
D5219_read1	1204258	246	87	1198922	245	86
D5219_read2	1204258	246	87	1198922	245	86
D5223_read1	1138161	250	84	1133581	250	83
D5223_read2	1138161	250	84	1133581	250	83
D5241_read1	682023	248	50	679468	247	49
D5241_read2	682023	248	50	679468	247	49
D5265_read1	740910	248	54	737007	247	53
D5265_read2	740910	248	54	737007	247	53
D5277_read1	1227165	250	90	1221880	249	89
D5277_read2	1227165	250	90	1221880	249	89
D5285_read1	1558042	243	111	1544542	242	110
D5285_read2	1558042	245	112	1544542	243	110
D5295_read1	1015541	248	74	1011834	248	74
D5295_read2	1015541	248	74	1011834	248	74
D5297_read1	774655	247	56	770260	247	56
D5297_read2	774655	247	56	770260	247	56
D5318_read1	1949762	245	140	1929966	245	138
D5318_read2	1949762	247	141	1929966	245	139
D532_read1	1102445	240	78	1101880	240	78
D532_read2	1102445	230	74	1101880	229	74
D5326_read1	1867046	243	133	1865855	243	133
D5326_read2	1867046	225	123	1865855	225	123
D5371_read1	539650	243	38	537562	242	38
D5371_read2	539650	243	39	537562	242	38
D5372_read1	275931	247	20	274813	246	20
D5372_read2	275931	247	20	274813	246	20
D5375_read1	1542851	246	111	1542139	246	111
D5375_read2	1542851	234	106	1542139	234	106
D5380_read1	1027595	247	75	1021938	247	74
D5380_read2	1027595	247	75	1021938	247	74
D5385_read1	837649	248	61	834973	247	61
D5385_read2	837649	248	61	834973	247	61
D5423_read1	587485	249	43	585901	248	43
D5423_read2	587485	249	43	585901	248	43
D5464_read1	640250	249	47	637158	248	46
D5464_read2	640250	249	47	637158	248	46
D5465_read1	1160310	246	84	1159658	246	84
D5465_read2	1160310	234	80	1159658	234	80
D5468_read1	1780678	251	131	1771111	242	126
D5468_read2	1780678	251	131	1771111	242	126
D5480_read1	1277109	251	94	1272241	249	93
D5480_read2	1277109	251	94	1272241	249	93
D5487_read1	1085204	239	76	1080428	238	76
D5487_read2	1085204	240	76	1080428	238	75
D5489_read1	951952	246	69	951415	246	69
D5489_read2	951952	235	66	951415	235	66
D5491_read1	1228178	251	90	1222692	248	89
D5491_read2	1228178	251	90	1222692	248	89
D5492_read1	1691125	242	120	1682612	241	119
D5492_read2	1691125	242	120	1682612	241	119
D5498_read1	832020	248	60	831601	248	60
D5498_read2	832020	236	58	831601	236	57
D5502_read1	1531342	241	108	1523248	241	108
D5502_read2	1531342	242	108	1523248	241	108
D5512_read1	892171	243	64	891579	243	64
D5512_read2	892171	223	58	891579	222	58
D5515_read1	869154	245	63	868590	245	63
D5515_read2	869154	232	59	868590	232	59
D5519_read1	858032	244	61	857468	244	61
D5519_read2	858032	232	58	857468	232	58
D5522_read1	893233	244	64	892677	244	64
D5522_read2	893233	232	61	892677	231	61
D5548_read1	991377	245	71	981807	245	71
D5548_read2	991377	246	71	981807	245	71
D555_read1	1060540	233	72	1059956	233	72
D555_read2	1060540	224	70	1059956	223	69
D5558_read1	1077838	247	78	1070834	246	77
D5558_read2	1077838	247	78	1070834	246	77
D5559_read1	1298578	249	95	1297807	248	95
D5559_read2	1298578	244	93	1297807	244	93
D5565_read1	1179457	245	85	1171913	244	84
D5565_read2	1179457	245	85	1171913	244	84
D5573_read1	709656	244	51	704808	243	50
D5573_read2	709656	244	51	704808	243	50
D5579_read1	1160068	240	82	1155036	239	81
D5579_read2	1160068	240	82	1155036	239	81
D5582_read1	1508946	247	110	1508383	247	109
D5582_read2	1508946	245	109	1508383	245	109
D5585_read1	1266350	245	91	1259381	244	90
D5585_read2	1266350	245	91	1259381	244	90
D5589_read1	1458823	233	100	1451169	232	99
D5589_read2	1458823	234	100	1451169	232	99
D5591_read1	525546	249	38	523262	249	38
D5591_read2	525546	249	38	523262	249	38
D5594_read1	2232488	231	151	2219878	231	150
D5594_read2	2232488	231	151	2219878	230	150
D5622_read1	1028665	243	73	1020525	243	73
D5622_read2	1028665	243	73	1020525	243	73
D5625_read1	1186321	243	85	1178336	243	84
D5625_read2	1186321	244	85	1178336	243	84
D5627_read1	873843	247	63	865035	247	63
D5627_read2	873843	247	63	865035	247	63
D5629_read1	1102634	248	80	1094473	248	80
D5629_read2	1102634	248	80	1094473	248	80
D5634_read1	1218777	248	89	1218264	248	89
D5634_read2	1218777	246	88	1218264	245	88
D5640_read1	810227	246	59	805441	246	58
D5640_read2	810227	246	59	805441	246	58
D5655_read1	1157494	241	82	1147827	241	81
D5655_read2	1157494	241	82	1147827	241	81
D5668_read1	774294	245	56	770360	245	55
D5668_read2	774294	246	56	770360	245	55
D5679_read1	1034321	246	75	1027566	245	74
D5679_read2	1034321	246	75	1027566	245	74
D5680_read1	1288311	247	93	1280646	246	92
D5680_read2	1288311	247	93	1280646	246	92
D5683_read1	1000200	247	72	993806	246	72
D5683_read2	1000200	247	72	993806	246	72
D5696_read1	1335006	249	97	1334260	249	97
D5696_read2	1335006	245	96	1334260	245	96
D5714_read1	933967	245	67	925441	245	66
D5714_read2	933967	245	67	925441	245	66
D5734_read1	876049	248	64	870491	247	63
D5734_read2	876049	248	64	870491	247	63
D5744_read1	1287790	241	91	1281462	241	90
D5744_read2	1287790	242	91	1281462	241	90
D5745_read1	1412903	249	103	1412127	249	103
D5745_read2	1412903	247	102	1412127	247	102
D5746_read1	1437599	249	105	1436991	249	105
D5746_read2	1437599	247	104	1436991	247	104
D5756_read1	938645	243	67	938191	243	67
D5756_read2	938645	238	66	938191	238	65
D5767_read1	1140873	242	81	1127401	242	80
D5767_read2	1140873	243	81	1127401	242	80
D5775_read1	1036083	247	75	1028855	246	74
D5775_read2	1036083	247	75	1028855	246	74
D5783_read1	959675	246	69	953504	246	69
D5783_read2	959675	246	69	953504	246	69
D5791_read1	1030129	237	72	1022446	237	71
D5791_read2	1030129	238	72	1022446	237	71
D5794_read1	1413970	247	102	1413395	247	102
D5794_read2	1413970	245	101	1413395	244	101
D5795_read1	1166407	244	83	1158899	244	83
D5795_read2	1166407	244	84	1158899	244	83
D5801_read1	863796	244	62	858835	243	61
D5801_read2	863796	244	62	858835	243	61
D5833_read1	553873	251	41	551552	237	38
D5833_read2	553873	251	41	551552	237	38
D5839_read1	1101821	242	78	1092735	241	77
D5839_read2	1101821	242	78	1092735	241	77
D5873_read1	970121	246	70	969694	246	70
D5873_read2	970121	233	66	969694	233	66
D5876_read1	1704204	244	122	1696457	243	121
D5876_read2	1704204	244	122	1696457	243	121
D5881_read1	438820	247	32	436178	246	31
D5881_read2	438820	247	32	436178	246	31
D5882_read1	752148	245	54	751729	245	54
D5882_read2	752148	229	51	751729	229	50
D5883_read1	729510	243	52	722421	243	52
D5883_read2	729510	244	52	722421	243	52
D5888_read1	857763	246	62	857296	246	62
D5888_read2	857763	234	59	857296	234	59
D5889_read1	1094791	250	80	1090384	249	80
D5889_read2	1094791	250	80	1090384	249	80
D5910_read1	854784	250	63	851078	250	62
D5910_read2	854784	250	63	851078	250	62
D5916_read1	895379	250	66	891380	249	65
D5916_read2	895379	250	66	891380	249	65
D5938_read1	1779338	222	116	1773520	222	115
D5938_read2	1779338	223	116	1773520	222	115
D5945_read1	1654302	250	121	1653511	249	121
D5945_read2	1654302	247	120	1653511	246	120
D5948_read1	706781	245	51	703629	245	51
D5948_read2	706781	245	51	703629	245	51
D5966_read1	775986	248	56	772464	248	56
D5966_read2	775986	248	56	772464	248	56
D5970_read1	837240	240	59	830010	240	58
D5970_read2	837240	241	59	830010	240	58
D5972_read1	635993	248	46	631139	247	46
D5972_read2	635993	248	46	631139	247	46
D5975_read1	590466	244	42	585315	244	42
D5975_read2	590466	244	42	585315	244	42
D5999_read1	640965	248	47	638157	248	46
D5999_read2	640965	249	47	638157	248	46
D6001_read1	985356	242	70	977440	242	69
D6001_read2	985356	242	70	977440	241	69
D6004_read1	1178562	244	84	1173355	243	84
D6004_read2	1178562	245	85	1173355	243	84
D6013_read1	767028	247	56	763926	247	55
D6013_read2	767028	247	56	763926	247	55
D6019_read1	1706461	248	124	1704866	248	124
D6019_read2	1706461	245	122	1704866	244	122
D6020_read1	1510726	248	110	1508888	248	110
D6020_read2	1510726	245	109	1508888	245	109
D6022_read1	929944	248	68	924111	248	67
D6022_read2	929944	248	68	924111	248	67
D6026_read1	1536319	249	112	1535553	249	112
D6026_read2	1536319	247	111	1535553	247	111
D6033_read1	417841	240	29	414100	240	29
D6033_read2	417841	240	29	414100	240	29
D6039_read1	706642	244	51	699819	244	50
D6039_read2	706642	245	51	699819	244	50
D614_read1	1363561	248	99	1363080	248	99
D614_read2	1363561	244	98	1363080	244	97
D634_read1	693860	247	50	687667	247	50
D634_read2	693860	247	50	687667	247	50
D679_read1	1032905	250	76	1025549	250	75
D679_read2	1032905	250	76	1025549	250	75
D7007_read1	799296	244	57	793905	244	57
D7007_read2	799296	244	57	793905	243	57
D7008_read1	1097786	250	80	1094641	249	80
D7008_read2	1097786	250	80	1094641	249	80
D7009_read1	806042	249	59	802103	249	59
D7009_read2	806042	249	59	802103	249	58
D7025_read1	1065586	247	77	1060171	247	77
D7025_read2	1065586	247	77	1060171	247	77
D7030_read1	736630	248	53	732353	247	53
D7030_read2	736630	248	54	732353	247	53
D7037_read1	716827	245	51	712567	244	51
D7037_read2	716827	245	51	712567	244	51
D7038_read1	1271836	248	93	1265551	248	92
D7038_read2	1271836	248	93	1265551	248	92
D7043_read1	738781	248	54	736756	248	54
D7043_read2	738781	248	54	736756	248	54
D7045_read1	2919294	233	200	2908590	233	199
D7045_read2	2919294	234	200	2908590	233	199
D7051_read1	970651	249	71	966904	249	71
D7051_read2	970651	249	71	966904	249	71
D7053_read1	797476	242	57	792250	242	56
D7053_read2	797476	243	57	792250	242	56
D7054_read1	1158943	248	84	1153496	248	84
D7054_read2	1158943	248	84	1153496	248	84
D7064_read1	2634499	251	194	2606753	248	190
D7064_read2	2634499	251	194	2606753	248	190
D7067_read1	431273	248	31	429634	248	31
D7067_read2	431273	248	31	429634	248	31
D7068_read1	445118	248	32	443053	248	32
D7068_read2	445118	249	32	443053	248	32
D7072_read1	666520	240	47	658836	240	46
D7072_read2	666520	241	47	658836	240	46
D7079_read1	1973367	248	143	1965968	248	143
D7079_read2	1973367	248	143	1965968	247	143
D7081_read1	1235266	228	83	1223836	228	82
D7081_read2	1235266	230	83	1223836	228	82
D7082_read1	1214694	246	88	1210862	245	87
D7082_read2	1214694	246	88	1210862	245	87
D7086_read1	497144	251	37	493646	248	36
D7086_read2	497144	251	37	493646	248	36
D7089_read1	3923040	207	238	3919650	207	238
D7089_read2	3923040	206	237	3919650	206	236
D7091_read1	1372995	248	100	1372199	248	100
D7091_read2	1372995	245	99	1372199	245	99
D7094_read1	2019860	247	146	2013909	247	146
D7094_read2	2019860	247	146	2013909	247	146
D7102_read1	1165004	248	85	1161132	247	84
D7102_read2	1165004	248	85	1161132	247	84
D7110_read1	506904	251	37	500972	249	37
D7110_read2	506904	251	37	500972	249	37
D7111_read1	1045637	228	70	1043912	228	70
D7111_read2	1045637	228	70	1043912	227	70
D7114_read1	1066083	251	78	1054087	250	77
D7114_read2	1066083	251	78	1054087	250	77
D7115_read1	1096875	251	81	1092903	248	80
D7115_read2	1096875	251	81	1092903	248	80
D7119_read1	1356692	149	59	1356691	149	59
D7119_read2	1356692	149	59	1356691	149	59
D7120_read1	1259265	247	91	1258788	247	91
D7120_read2	1259265	241	89	1258788	241	89
D7121_read1	824491	246	59	824146	246	59
D7121_read2	824491	240	58	824146	240	58
D7124_read1	1740352	249	127	1739348	249	127
D7124_read2	1740352	242	123	1739348	242	123
D7125_read1	946351	243	67	942040	242	67
D7125_read2	946351	244	68	942040	242	67
D7131_read1	875679	249	64	872010	249	64
D7131_read2	875679	250	64	872010	249	64
D7132_read1	368380	249	27	366908	249	27
D7132_read2	368380	249	27	366908	249	27
D7133_read1	1322339	247	96	1321928	247	96
D7133_read2	1322339	243	94	1321928	243	94
D7134_read1	631007	251	46	628338	248	46
D7134_read2	631007	251	46	628338	248	46
D7135_read1	1268370	251	93	1262866	249	92
D7135_read2	1268370	251	93	1262866	249	92
D7137_read1	410938	245	30	408756	245	29
D7137_read2	410938	245	30	408756	245	29
D7142_read1	440230	246	32	438553	246	32
D7142_read2	440230	246	32	438553	246	32
D7144_read1	1214870	249	89	1211320	248	88
D7144_read2	1214870	249	89	1211320	248	88
D7154_read1	1229607	247	89	1229079	247	89
D7154_read2	1229607	243	88	1229079	243	87
D7156_read1	1301686	247	94	1301156	247	94
D7156_read2	1301686	243	93	1301156	243	93
D7158_read1	1576121	248	115	1575393	248	114
D7158_read2	1576121	245	113	1575393	245	113
D7159_read1	1531279	247	111	1530556	247	111
D7159_read2	1531279	245	110	1530556	245	110
D7160_read1	1965556	249	143	1964605	249	143
D7160_read2	1965556	243	140	1964605	243	140
D7161_read1	1336481	251	98	1331630	249	97
D7161_read2	1336481	251	98	1331630	249	97
D7172_read1	944817	245	68	939764	244	67
D7172_read2	944817	246	68	939764	244	67
D7175_read1	1225734	150	54	1221254	150	54
D7175_read2	1225734	150	54	1221254	150	54
D7177_read1	1503839	150	66	1498983	149	66
D7177_read2	1503839	150	66	1498983	149	66
D7189_read1	2298896	150	101	2291060	149	100
D7189_read2	2298896	150	101	2291060	149	100
D723_read1	1707249	246	123	1697418	246	123
D723_read2	1707249	246	123	1697418	246	123
D7235_read1	2069497	249	151	2060389	249	150
D7235_read2	2069497	250	151	2060389	249	150
D7252_read1	897977	250	66	894972	249	65
D7252_read2	897977	250	66	894972	249	65
D7254_read1	828626	250	61	825350	249	60
D7254_read2	828626	250	61	825350	249	60
D7257_read1	548317	250	40	546190	249	40
D7257_read2	548317	250	40	546190	249	40
D7258_read1	941570	246	68	941117	246	68
D7258_read2	941570	231	64	941117	231	64
D7259_read1	1523160	247	110	1522443	247	110
D7259_read2	1523160	244	109	1522443	244	109
D7262_read1	856467	249	63	853254	248	62
D7262_read2	856467	249	63	853254	248	62
D7269_read1	854228	249	62	851173	248	62
D7269_read2	854228	249	62	851173	248	62
D7270_read1	765964	248	56	762720	247	55
D7270_read2	765964	248	56	762720	247	55
D7271_read1	298277	250	22	296778	249	22
D7271_read2	298277	250	22	296778	249	22
D73_read1	722950	247	52	716880	247	52
D73_read2	722950	247	52	716880	247	52
D7303_read1	739591	247	54	735420	246	53
D7303_read2	739591	247	54	735420	245	53
D7304_read1	1236871	249	90	1231495	248	90
D7304_read2	1236871	249	90	1231495	248	90
D7309_read1	817543	249	60	814548	249	59
D7309_read2	817543	249	60	814548	248	59
D7321_read1	1070095	251	79	1065391	237	74
D7321_read2	1070095	251	79	1065391	237	74
D7322_read1	1109556	245	80	1103580	245	79
D7322_read2	1109556	245	80	1103580	245	79
D7334_read1	889749	245	64	885466	244	63
D7334_read2	889749	245	64	885466	244	63
D7343_read1	1031428	239	72	1030616	239	72
D7343_read2	1031428	238	72	1030616	238	72
D7348_read1	3953263	223	259	3947520	223	258
D7348_read2	3953263	222	257	3947520	222	257
D735_read1	617617	249	45	612464	248	45
D735_read2	617617	249	45	612464	248	45
D7350_read1	1773150	247	129	1771252	247	128
D7350_read2	1773150	243	127	1771252	243	126
D7351_read1	2421494	247	176	2418756	247	175
D7351_read2	2421494	244	173	2418756	243	173
D7360_read1	4440133	219	285	4435895	219	285
D7360_read2	4440133	218	284	4435895	218	283
D7364_read1	1045929	245	75	1038563	245	74
D7364_read2	1045929	245	75	1038563	244	74
D7395_read1	1158814	250	85	1154838	249	84
D7395_read2	1158814	250	85	1154838	249	84
D7411_read1	1365393	251	101	1360807	250	100
D7411_read2	1365393	251	101	1360807	250	100
D7412_read1	1580191	251	116	1572863	250	115
D7412_read2	1580191	251	116	1572863	250	115
D7426_read1	1436091	251	106	1429275	250	105
D7426_read2	1436091	251	106	1429275	250	105
D7427_read1	1533628	251	113	1527022	250	112
D7427_read2	1533628	251	113	1527022	250	112
D7429_read1	1666648	251	123	1659107	250	122
D7429_read2	1666648	251	123	1659107	250	122
D7432_read1	1717483	251	126	1711364	249	125
D7432_read2	1717483	251	126	1711364	249	125
D7439_read1	1461846	251	108	1454489	249	106
D7439_read2	1461846	251	108	1454489	249	106
D7440_read1	1910022	251	141	1898939	249	138
D7440_read2	1910022	251	141	1898939	249	138
D7445_read1	1417584	249	103	1416909	249	103
D7445_read2	1417584	245	102	1416909	245	102
D7449_read1	979557	174	50	974149	174	50
D7449_read2	979557	176	50	974149	174	50
D7450_read1	1131830	247	82	1131415	247	82
D7450_read2	1131830	241	80	1131415	241	80
D7452_read1	1201643	248	87	1201192	248	87
D7452_read2	1201643	244	86	1201192	244	86
D7508_read1	1143322	251	84	1138769	249	83
D7508_read2	1143322	251	84	1138769	249	83
D7517_read1	980746	251	72	976462	248	71
D7517_read2	980746	251	72	976462	248	71
D7786_read1	2400632	245	173	2391572	245	172
D7786_read2	2400632	245	173	2391572	245	172
D7849_read1	734869	242	52	726685	242	52
D7849_read2	734869	242	52	726685	242	52
D7914_read1	625564	248	45	623415	248	45
D7914_read2	625564	248	46	623415	247	45
D7915_read1	795920	249	58	793652	249	58
D7915_read2	795920	249	58	793652	249	58
D988_read1	878540	251	65	873645	245	63
D988_read2	878540	251	65	873645	245	63
E101_read1	1648330	251	121	1643696	250	120
E101_read2	1648330	251	121	1643696	250	120
E104_read1	1904971	251	140	1897486	250	139
E104_read2	1904971	251	140	1897486	250	139
E111_read1	1862679	251	137	1851885	250	136
E111_read2	1862679	251	137	1851885	250	136
E115_read1	1559991	251	115	1553414	250	114
E115_read2	1559991	251	115	1553414	250	114
E116_read1	1577924	251	116	1571058	250	115
E116_read2	1577924	251	116	1571058	250	115
E121_read1	2025767	251	149	2018784	250	148
E121_read2	2025767	251	149	2018784	250	148
E123_read1	1572850	251	116	1566091	249	114
E123_read2	1572850	251	116	1566091	249	114
E124_read1	1730460	251	127	1722833	248	126
E124_read2	1730460	251	127	1722833	248	126
E50_read1	1370257	251	101	1363800	250	100
E50_read2	1370257	251	101	1363800	250	100
E60_read1	1436967	251	106	1430229	250	105
E60_read2	1436967	251	106	1430229	250	105
E62_read1	1388017	251	102	1380891	249	101
E62_read2	1388017	251	102	1380891	249	101
E67_read1	1411924	251	104	1406298	248	102
E67_read2	1411924	251	104	1406298	248	102
E82_read1	1678535	251	124	1672400	249	122
E82_read2	1678535	251	124	1672400	249	122
E87_read1	1590684	251	117	1580173	250	116
E87_read2	1590684	251	117	1580173	250	116
E89_read1	1750484	251	129	1742595	249	127
E89_read2	1750484	251	129	1742595	249	127
F1010_read1	978936	251	72	974413	247	71
F1010_read2	978936	251	72	974413	247	71
F1069_read1	1553934	251	114	1532809	249	112
F1069_read2	1553934	251	114	1532809	249	112
F1702_read1	2322519	251	171	2313921	249	169
F1702_read2	2322519	251	171	2313921	249	169
F1703_read1	1751279	251	129	1745611	249	127
F1703_read2	1751279	251	129	1745611	249	127
F1708_read1	2054237	251	151	2047002	250	150
F1708_read2	2054237	251	151	2047002	250	150
F1712_read1	1538543	251	113	1533336	248	112
F1712_read2	1538543	251	113	1533336	248	112
F2312_read1	1691922	151	75	1690573	151	75
F2312_read2	1691922	151	75	1690573	151	75
F2887_read1	1799828	251	133	1790594	249	131
F2887_read2	1799828	251	133	1790594	249	131
F2891_read1	2112247	251	156	2099602	249	154
F2891_read2	2112247	251	156	2099602	249	154
F3060_read1	1998355	251	147	1990791	249	146
F3060_read2	1998355	251	147	1990791	249	146
F3359_read1	1236888	251	91	1231578	237	86
F3359_read2	1236888	251	91	1231578	237	86
F3359_read1	105454	246	8	105402	246	8
F3359_read2	105454	246	8	105402	246	8
F3359_read1	410000	248	30	409529	248	30
F3359_read2	410000	247	30	409529	246	30
F3725_read1	1848409	151	82	1846122	151	82
F3725_read2	1848409	151	82	1846122	151	82
F3726_read1	2217764	251	163	2209348	247	160
F3726_read2	2217764	251	163	2209348	247	160
F3727_read1	3853689	251	284	3840710	248	280
F3727_read2	3853689	251	284	3840710	248	280
F3887_read1	1062894	251	78	1057760	247	77
F3887_read2	1062894	251	78	1057760	247	77
F3888_read1	967264	251	71	962408	246	69
F3888_read2	967264	251	71	962408	246	69
F3889_read1	740036	251	54	735726	246	53
F3889_read2	740036	251	54	735726	246	53
F3892_read1	1907899	251	140	1898799	237	132
F3892_read2	1907899	251	140	1898799	237	132
F3893_read1	972099	251	72	966982	245	69
F3893_read2	972099	251	72	966982	245	69
F3895_read1	841842	251	62	837318	239	59
F3895_read2	841842	251	62	837318	239	59
F3961_read1	960911	251	71	956724	248	70
F3961_read2	960911	251	71	956724	248	70
F3962_read1	2290704	251	169	2280464	242	162
F3962_read2	2290704	251	169	2280464	242	162
F3964_read1	946453	247	69	934321	247	68
F3964_read2	946453	247	69	934321	247	68
F3965_read1	1139189	249	83	1133659	249	83
F3965_read2	1139189	249	83	1133659	248	83
F3967_read1	2265407	244	162	2254051	244	161
F3967_read2	2265407	244	162	2254051	244	161
F3968_read1	979852	245	70	974293	245	70
F3968_read2	979852	245	70	974293	245	70
F3970_read1	616166	249	45	611440	248	45
F3970_read2	616166	249	45	611440	248	45
F3981_read1	714555	246	52	709336	246	51
F3981_read2	714555	248	52	709336	246	51
F3988_read1	845727	245	61	836976	245	60
F3988_read2	845727	247	61	836976	245	60
F3989_read1	763097	247	55	755627	247	55
F3989_read2	763097	249	56	755627	247	55
F3993_read1	1960314	251	144	1951843	250	143
F3993_read2	1960314	251	144	1951843	250	143
F3998_read1	2548502	251	188	2536200	249	185
F3998_read2	2548502	251	188	2536200	249	185
F3999_read1	1897721	251	140	1887953	248	138
F3999_read2	1897721	251	140	1887953	248	138
F4000_read1	1653617	251	122	1645112	249	120
F4000_read2	1653617	251	122	1645112	249	120
F4001_read1	1909045	251	141	1899277	248	138
F4001_read2	1909045	251	141	1899277	248	138
F4006_read1	1836591	251	135	1827874	249	134
F4006_read2	1836591	251	135	1827874	249	134
F4007_read1	1412539	251	104	1408671	249	103
F4007_read2	1412539	251	104	1408671	249	103
F4008_read1	2225341	251	164	2215144	249	162
F4008_read2	2225341	251	164	2215144	249	162
F4010_read1	1625058	251	120	1617857	249	118
F4010_read2	1625058	251	120	1617857	249	118
F4039_read1	1257717	248	92	1249264	248	91
F4039_read2	1257717	248	92	1249264	248	91
F4040_read1	1058593	248	77	1051605	248	76
F4040_read2	1058593	248	77	1051605	248	76
F4042_read1	1629768	248	119	1621399	248	118
F4042_read2	1629768	248	119	1621399	248	118
F4043_read1	1076854	248	78	1070891	248	78
F4043_read2	1076854	248	78	1070891	247	78
F4044_read1	1216105	246	88	1202621	246	87
F4044_read2	1216105	249	89	1202621	247	87
F4045_read1	601181	248	44	594559	248	43
F4045_read2	601181	250	44	594559	248	43
F4047_read1	1913108	248	139	1895002	248	138
F4047_read2	1913108	249	140	1895002	248	138
F4120_read1	898865	251	66	893726	247	65
F4120_read2	898865	251	66	893726	247	65
F4124_read1	2085220	251	154	2074324	249	152
F4124_read2	2085220	251	154	2074324	249	152
F4127_read1	1729444	251	127	1721678	249	126
F4127_read2	1729444	251	127	1721678	249	126
F4128_read1	423494	251	31	421285	249	31
F4128_read2	423494	251	31	421285	249	31
F4129_read1	751652	251	55	748064	246	54
F4129_read2	751652	251	55	748064	246	54
F4130_read1	1877764	251	138	1867764	247	136
F4130_read2	1877764	251	138	1867764	247	136
F4149_read1	1612645	251	119	1588921	248	116
F4149_read2	1612645	251	119	1588921	248	116
F4185_read1	4876842	150	215	4862494	149	213
F4185_read2	4876842	150	215	4862494	149	213
F4187_read1	1042369	251	77	1038583	249	76
F4187_read2	1042369	251	77	1038583	249	76
F4200_read1	1227553	251	90	1223131	248	89
F4200_read2	1227553	251	90	1223131	248	89
F4225_read1	1762523	248	128	1744699	248	127
F4225_read2	1762523	249	129	1744699	248	127
F4226_read1	620875	247	45	612515	247	44
F4226_read2	620875	247	45	612515	246	44
F4229_read1	524621	245	38	517567	245	37
F4229_read2	524621	245	38	517567	245	37
F4230_read1	620365	247	45	614617	247	45
F4230_read2	620365	247	45	614617	247	45
F4232_read1	844962	243	60	836076	243	60
F4232_read2	844962	243	60	836076	243	60
F4233_read1	736224	244	53	728343	244	52
F4233_read2	736224	244	53	728343	243	52
F4238_read1	713544	246	52	708063	246	51
F4238_read2	713544	246	52	708063	246	51
F4310_read1	1087437	251	80	1082818	249	79
F4310_read2	1087437	251	80	1082818	249	79
F4616_read1	813051	247	59	801250	247	58
F4616_read2	813051	247	59	801250	247	58
F4617_read1	910443	245	65	898637	245	65
F4617_read2	910443	245	65	898637	245	65
D7987_read1	1009926	250	74	1000846	250	73
D7987_read2	1009926	250	74	1000846	250	73
D7511_read1	955259	250	70	952052	250	70
D7511_read2	955259	250	70	952052	250	70
D7780_read1	799766	249	58	796490	249	58
D7780_read2	799766	249	58	796490	249	58
D7839_read1	833744	250	61	830381	249	61
D7839_read2	833744	250	61	830381	249	61
D8036_read1	3808639	183	205	3791500	184	204
D8036_read2	3808639	185	206	3791500	183	204
D8038_read1	3083802	220	199	3074054	220	198
D8038_read2	3083802	220	199	3074054	220	198
F3898_read1	743669	244	53	741809	243	53
F3898_read2	743669	244	53	741809	243	53
F3899_read1	608752	249	44	606771	248	44
F3899_read2	608752	249	44	606771	248	44
F3900_read1	1119679	250	82	1117046	249	82
F3900_read2	1119679	250	82	1117046	249	82
F3901_read1	476842	246	34	473964	245	34
F3901_read2	476842	246	34	473964	245	34
F3407_read1	709331	226	47	707717	226	47
F3407_read2	709331	226	47	707717	226	47
F3415_read1	908819	228	61	906849	228	61
F3415_read2	908819	228	61	906849	227	61
F3436_read1	2045795	221	133	2039904	221	132
F3436_read2	2045795	221	133	2039904	221	132
F3442_read1	1543619	211	96	1540099	211	95
F3442_read2	1543619	212	96	1540099	211	95
F3467_read1	952984	228	64	950621	228	64
F3467_read2	952984	229	64	950621	228	64
F4313_read1	2018403	251	149	2010435	246	145
F4313_read2	2018403	251	149	2010435	246	145
F4314_read1	1724377	251	127	1717425	248	125
F4314_read2	1724377	251	127	1717425	248	125
F2854_read1	1090743	234	75	1087968	234	75
F2854_read2	1090743	234	75	1087968	234	75
F2858_read1	1059958	240	75	1057398	240	74
F2858_read2	1059958	240	75	1057398	240	74
F1763_read1	1885988	151	84	1883773	151	83
F1763_read2	1885988	151	84	1883773	151	83
D3694_read1	1226791	251	90	1220997	249	89
D3694_read2	1226791	251	90	1220997	249	89
F3983_read1	1519389	251	112	1513770	246	109
F3983_read2	1519389	251	112	1513770	246	109
F2776_read1	1620223	251	119	1614520	248	118
F2776_read2	1620223	251	119	1614520	248	118
F4119_read1	1222180	251	90	1217566	250	89
F4119_read2	1222180	251	90	1217566	250	89
D2001_read1	757156	251	56	752777	249	55
D2001_read2	757156	251	56	752777	249	55
D5387_read1	1351401	251	99	1348360	249	99
D5387_read2	1351401	251	99	1348360	249	99
D7507_read1	1259807	251	93	1253498	249	92
D7507_read2	1259807	251	93	1253498	249	92
D7509_read1	1372469	251	101	1366760	249	100
D7509_read2	1372469	251	101	1366760	249	100
D7510_read1	1077909	251	79	1071544	247	78
D7510_read2	1077909	251	79	1071544	247	78
D7512_read1	1200224	251	88	1194418	249	87
D7512_read2	1200224	251	88	1194418	249	87
D7514_read1	1329135	251	98	1323501	249	97
D7514_read2	1329135	251	98	1323501	249	97
D7523_read1	1239531	251	91	1233096	249	90
D7523_read2	1239531	251	91	1233096	249	90
D7515_read1	1093364	251	80	1089528	249	79
D7515_read2	1093364	251	80	1089528	249	79
D7516_read1	1299961	251	96	1294197	248	94
D7516_read2	1299961	251	96	1294197	248	94
D7520_read1	1349415	251	99	1344631	248	98
D7520_read2	1349415	251	99	1344631	248	98
D7521_read1	1311483	251	97	1307071	249	95
D7521_read2	1311483	251	97	1307071	249	95
D7522_read1	1100085	251	81	1095583	249	80
D7522_read2	1100085	251	81	1095583	249	80
E120_read1	1055064	251	78	1046323	247	76
E120_read2	1055064	251	78	1046323	247	76
D5466_read1	535026	243	38	533958	243	38
D5466_read2	535026	243	38	533958	243	38
F4312_read1	2064111	251	152	2041222	248	148
F4312_read2	2064111	251	152	2041222	248	148
F4315_read1	2157970	251	159	2133698	248	155
F4315_read2	2157970	251	159	2133698	248	155
D7594_read1	610304	242	43	604402	242	43
D7594_read2	610304	243	43	604402	242	43
D7599_read1	723745	245	52	716480	245	51
D7599_read2	723745	245	52	716480	245	51
F4605_read1	2850940	247	207	2824521	247	205
F4605_read2	2850940	248	207	2824521	247	205
F4607_read1	541428	245	39	535871	245	39
F4607_read2	541428	246	39	535871	245	39
F4612_read1	545506	242	39	538526	242	38
F4612_read2	545506	243	39	538526	242	38
F4613_read1	579998	247	42	575031	247	42
F4613_read2	579998	248	42	575031	247	42
F4615_read1	1907023	244	137	1887644	244	135
F4615_read2	1907023	245	137	1887644	244	135
D7855_read1	363122	239	25	357135	239	25
D7855_read2	363122	241	26	357135	239	25
D7856_read1	236250	240	17	230892	240	16
D7856_read2	236250	242	17	230892	240	16
D7859_read1	427834	236	30	420041	235	29
D7859_read2	427834	238	30	420041	235	29
D7861_read1	307676	242	22	301267	242	21
D7861_read2	307676	243	22	301267	242	21
F3897_read1	1684286	251	124	1659188	249	121
F3897_read2	1684286	251	124	1659188	249	121
D7851_read1	443482	241	31	439290	241	31
D7851_read2	443482	241	31	439290	241	31
D7854_read1	783054	246	57	773731	246	56
D7854_read2	783054	246	57	773731	246	56
D7857_read1	858866	246	62	852607	246	61
D7857_read2	858866	246	62	852607	245	61
D7860_read1	1061562	243	76	1050892	242	75
D7860_read2	1061562	243	76	1050892	242	75
D7792_read1	1856870	246	134	1851494	246	134
D7792_read2	1856870	246	134	1851494	246	134
D7825_read1	2464569	248	180	2458071	248	179
D7825_read2	2464569	248	180	2458071	248	179
D7830_read1	1593898	247	115	1588527	247	115
D7830_read2	1593898	247	115	1588527	247	115
D7787_read1	746558	248	54	741359	248	54
D7787_read2	746558	249	54	741359	248	54
D7927_read1	816170	250	60	814650	250	60
D7927_read2	816170	250	60	814650	250	60
D7928_read1	660775	248	48	658994	247	48
D7928_read2	660775	248	48	658994	247	48
D7929_read1	882507	250	65	880828	250	65
D7929_read2	882507	250	65	880828	250	65
D7930_read1	1118352	247	81	1115709	247	81
D7930_read2	1118352	247	81	1115709	247	81
D7931_read1	608692	250	45	607317	249	44
D7931_read2	608692	250	45	607317	249	44
D7932_read1	910307	247	66	907719	247	66
D7932_read2	910307	247	66	907719	247	66
D7933_read1	927690	248	67	926354	248	67
D7933_read2	927690	248	67	926354	248	67
D7934_read1	958382	248	70	956726	248	70
D7934_read2	958382	248	70	956726	248	70
D7935_read1	1018801	247	74	1016861	246	74
D7935_read2	1018801	247	74	1016861	246	73
D7940_read1	827764	249	60	825788	248	60
D7940_read2	827764	249	60	825788	248	60
D7941_read1	825803	250	60	822643	249	60
D7941_read2	825803	249	60	822643	249	60
D7942_read1	951546	249	69	947372	248	69
D7942_read2	951546	249	69	947372	248	69
D7943_read1	435768	250	32	434137	249	32
D7943_read2	435768	250	32	434137	249	32
D7944_read1	764307	248	56	760347	248	55
D7944_read2	764307	248	56	760347	248	55
D7945_read1	371599	248	27	369229	248	27
D7945_read2	371599	248	27	369229	248	27
D7947_read1	351964	248	26	350847	248	26
D7947_read2	351964	248	26	350847	248	26
D7949_read1	497647	250	37	496190	250	36
D7949_read2	497647	250	37	496190	250	36
