## SupplementalTable4-QuastAssemblyMetricsAll for "Epidemiology of *Legionella*: Genome-bAsed Typing (el_gato) - a new bioinformatic tool for identifying sequence-based types of *Legionella pneumophila* from whole genome sequencing data"

sampleName	contigs	totalLength	N50
D1071	29	3691708	220016
D1094	33	3599679	194233
D1095	32	3583315	239088
D1096	28	3598611	239184
D1120	29	3453390	220016
D1137	30	3429985	194236
D1144	35	3480125	220016
D1198	35	3429495	193189
D1259	32	3577639	220016
D1272	33	3556808	206166
D1376	29	3429531	194233
D1423	30	3439898	239067
D1434	24	3615980	219185
D1673	38	3486311	160272
D1680	27	3602016	220017
D1735	28	3633400	194234
D1736	30	3570156	239190
D1739	34	3578716	220016
D1928	29	3572438	220516
D193	30	3568426	219986
D1958	31	3569588	220013
D2078	32	3665971	218244
D2491	29	3450847	234021
D2501	30	3650127	220952
D2708	30	3578513	220016
D2733	25	3339902	638019
D2791	19	3364325	290211
D2997	33	3448637	195227
D300	16	3509438	514580
D3019	42	3451795	194233
D308	39	3239881	195539
D3137	23	3434379	499977
D3291	43	3619317	161257
D3316	28	3443688	220016
D3375	32	3598125	220016
D341	32	3575793	220349
D3590	45	3577971	149423
D3626	36	3420453	168307
D3695	27	3580502	220018
D3737	31	3641808	220016
D3738	30	3650210	233852
D3745	28	3357853	240102
D3748	32	3673704	220016
D3822	13	17591	1391
D3824	27	3490733	240266
D3825	70	3585886	94173
D3826	14	21435	1701
D3835	20	3412342	638088
D3840	34	3640188	194235
D3851	43	3691488	236456
D390	22	3468640	688001
D3933	32	3596372	220016
D4003	20	3329471	657397
D4040	25	3606609	246239
D4058	22	3591567	375011
D4171	18	3280757	450877
D4213	34	3679512	220013
D4265	19	3371194	694054
D4283	53	3496667	151132
D4314	33	3578028	220013
D4377	23	3569891	371791
D4512	25	3528111	252594
D4532	45	3518190	149423
D4614	30	3413001	237522
D4647	22	3383511	469620
D465	34	3439358	220016
D4678	30	3427120	262668
D4679	28	3430161	194233
D4684	31	3642461	220016
D4707	46	3513040	149423
D4721	30	3571642	220016
D4795	30	3574224	220016
D4832	36	3677732	220016
D4846	41	3680328	220016
D4875	41	3644506	174511
D4894	40	3512047	175931
D4954	42	3609653	187003
D4959	28	3572860	220016
D4961	34	3449185	238946
D4962	21	3384452	469621
D4987	29	3569396	220016
D4990	38	3465459	183047
D5013	43	3496132	151132
D5041	37	3738418	208627
D5057	49	3694552	194234
D5081	31	3576737	220016
D5124	30	3427774	194233
D5131	21	3451289	638021
D5213	36	3467427	172840
D5219	47	3578932	149423
D5223	42	3468380	151132
D5241	47	3534794	173467
D5265	20	3524602	366629
D5277	44	3438890	151132
D5285	57	3626167	103583
D5295	47	3551829	162809
D5297	28	3577075	220016
D5318	40	3600653	220016
D532	32	3569120	194233
D5326	28	3649649	277669
D5371	51	3593268	143826
D5372	49	3481337	149423
D5375	55	3566284	113715
D5380	46	3515201	173475
D5385	45	3437769	151132
D5423	44	3648979	163114
D5464	10	3312602	849757
D5465	32	3689295	178319
D5468	30	3473588	232838
D5480	16	3443672	505426
D5487	49	3462177	161924
D5489	42	3716358	208941
D5491	32	3688383	220016
D5492	49	3653346	161903
D5498	29	3456713	240207
D5502	42	3513267	173467
D5512	58	3668990	103587
D5515	30	3513417	240307
D5519	30	3449311	220016
D5522	26	3478164	220016
D5548	31	3621780	209510
D555	28	3484567	239040
D5558	28	3586909	239067
D5559	22	3419381	694053
D5565	48	3607478	163114
D5573	45	3522637	179166
D5579	46	3465968	151132
D5582	24	3381112	640222
D5585	53	3687193	149424
D5589	46	3572594	173467
D5591	46	3580150	173467
D5594	47	3513116	161796
D5622	46	3444426	121644
D5625	28	3558436	220016
D5627	33	3539538	194233
D5629	28	3597838	220016
D5634	21	3381016	694368
D5640	30	3642540	220016
D5655	28	3598393	239088
D5668	37	3541464	220016
D5679	31	3520238	238944
D5680	44	3503613	172465
D5683	27	3488287	239040
D5696	19	3371059	694079
D5714	30	3615078	219888
D5734	29	3375827	230617
D5744	22	3440564	287233
D5745	29	3582873	220733
D5746	31	3359371	278053
D5756	34	3655260	220016
D5767	31	3439640	220016
D5775	30	3508310	238944
D5783	33	3578982	220016
D5791	36	3757557	220016
D5794	14	3423652	667097
D5795	32	3412584	220016
D5801	37	3471352	202292
D5833	14	19511	1228
D5839	40	3742607	220952
D5873	38	3383348	188263
D5876	44	3443650	162986
D5881	47	3425273	151132
D5882	43	3381656	142084
D5883	31	3564296	220128
D5888	41	3385778	153041
D5889	44	3551907	173467
D5910	41	3382227	173467
D5916	42	3470483	180316
D5938	47	3377968	149423
D5945	28	3443950	504055
D5948	30	3526081	220016
D5966	27	3644237	220016
D5970	34	3577878	220016
D5972	29	3548913	220016
D5975	31	3518993	239066
D5999	50	3542699	170913
D6001	35	3638619	194234
D6004	43	3707220	173467
D6013	27	3484573	210100
D6019	61	3428215	102092
D6020	70	3568483	83032
D6022	28	3437347	239066
D6026	17	3428571	451648
D6033	33	3600305	220017
D6039	40	3541328	202506
D614	18	3499636	451442
D634	31	3478918	234293
D679	28	3599437	233687
D7007	22	3408290	657397
D7008	46	3380980	149423
D7009	27	3409655	481103
D7025	49	3511462	242024
D7030	28	3452085	234057
D7037	30	3578861	220016
D7038	43	3417335	151132
D7043	30	3472621	194235
D7045	36	3338626	190831
D7051	17	3445362	505012
D7053	27	3517736	377374
D7054	17	3445003	504995
D7064	29	3662857	240284
D7067	32	3588541	239500
D7068	34	3711309	209559
D7072	33	3575471	216694
D7079	32	3580743	220016
D7081	30	3637686	237645
D7082	43	3517922	173467
D7086	28	3438103	257735
D7089	20	3378558	638021
D7091	22	3379070	638336
D7094	35	3556470	220016
D7102	47	3582817	162985
D7110	41	3362119	127872
D7111	19	3399842	474151
D7114	32	3591220	220014
D7115	36	3589059	220014
D7119	13	3359281	506218
D7120	10	3357254	677900
D7121	10	3361667	677855
D7124	22	3637983	238404
D7125	46	3543121	171214
D7131	45	3611597	173467
D7132	30	3487552	219581
D7133	9	3357041	677900
D7134	29	3673574	239916
D7135	27	3675171	234076
D7137	35	3660876	170647
D7142	33	3444810	220016
D7144	43	3506938	165078
D7154	19	3425167	290156
D7156	19	3424940	288489
D7158	10	3437151	677900
D7159	13	3435039	494068
D7160	23	3456672	677900
D7161	38	3596233	220014
D7172	47	3574375	152047
D7175	61	3513852	94971
D7177	50	3510884	137859
D7189	57	3512671	106492
D723	31	3448377	239068
D7235	45	3466445	162985
D7252	44	3560317	173467
D7254	47	3507845	149423
D7257	46	3466746	170828
D7258	25	3373165	295767
D7259	19	3377075	363259
D7262	44	3643281	180090
D7269	51	3773893	151132
D7270	48	3466960	162985
D7271	43	3521266	162985
D73	39	3403786	226043
D7303	46	3439128	149423
D7304	46	3610502	169029
D7309	49	3561458	173467
D7321	10	14415	1550
D7322	17	3324212	637796
D7334	25	3452765	547983
D7343	18	3327896	638021
D7348	20	3327001	638021
D735	27	3599564	240006
D7350	18	3329817	638020
D7351	19	3331575	638020
D7360	20	3328388	638336
D7364	25	3386209	319473
D7395	44	3476293	173467
D7411	33	3472027	194235
D7412	34	3595033	194235
D7426	28	3680786	220016
D7427	38	3558520	178353
D7429	37	3555627	220733
D7432	14	3378017	549876
D7439	45	3450495	129128
D7440	27	3452766	240266
D7445	16	3427470	503894
D7449	72	3364609	77673
D7450	17	3427391	448383
D7452	15	3428353	504706
D7508	17	3433478	504055
D7517	39	3390560	194689
D7786	33	3586687	239088
D7849	33	3638636	220016
D7914	28	3571567	220013
D7915	32	3565390	220016
D988	28	3566487	220016
E101	34	3607547	194227
E104	32	3748130	178379
E111	33	3678440	220016
E115	32	3512053	220016
E116	29	3652487	234051
E121	53	3495707	149898
E123	36	3687411	193695
E124	38	3668320	168307
E50	31	3688360	220016
E60	25	3561486	220016
E62	31	3557488	220016
E67	41	3724765	135712
E82	34	3670275	193659
E87	29	3576926	220016
E89	28	3558347	220016
F1010	95	3582728	73598
F1069	20	3281410	657632
F1702	41	3556545	169562
F1703	38	3610382	168238
F1708	27	3451328	638336
F1712	25	3450862	298334
F2312	31	3628798	219916
F2887	33	3714822	194234
F2891	31	3635108	220016
F3060	41	3408723	214477
F3359	13	19225	1550
F3359-001	21	27327	1301
F3359-003	29	40310	1386
F3725	28	3638343	219916
F3726	29	3657958	240282
F3727	31	3595138	220016
F3887	41	3624134	117317
F3888	27	3596672	220016
F3889	26	3642999	220019
F3892	30	3576587	220015
F3893	29	3529052	220016
F3895	35	3599477	194349
F3961	31	3692044	206166
F3962	35	3514530	220016
F3964	28	3595286	220015
F3965	34	3559514	194349
F3967	25	3566755	239067
F3968	40	3640743	209521
F3970	33	3631377	220016
F3981	35	3578181	177168
F3988	35	3573767	206833
F3989	32	3554188	219137
F3993	32	3460200	220017
F3998	32	3601379	194234
F3999	33	3591043	194233
F4000	32	3591928	194233
F4001	32	3591397	194233
F4006	31	3601955	220017
F4007	44	3361133	128940
F4008	33	3602414	194234
F4010	32	3599869	194233
F4039	29	3559582	220016
F4040	32	3449332	232910
F4042	27	3573417	239067
F4043	34	3595766	220016
F4044	36	3446391	194234
F4045	32	3534319	277251
F4047	36	3512344	209001
F4120	32	3436715	232905
F4124	37	3641910	220016
F4127	29	3559695	220016
F4128	30	3590270	232818
F4129	30	3666999	232708
F4130	31	3450053	232852
F4149	35	3654705	193782
F4185	16	3366484	507595
F4187	27	3646135	220016
F4200	31	3644485	168386
F4225	34	3698131	214434
F4226	32	3616787	220016
F4229	32	3568153	220016
F4230	32	3775359	220019
F4232	30	3631008	220016
F4233	43	3650565	172443
F4238	49	3831085	163368
F4310	36	3712932	166350
F4616	37	3685010	220016
F4617	33	3687766	220016
D7987	24	3502989	288816
D7511	44	3537279	151745
D7780	45	3512222	184113
D7839	43	3561126	161775
D8036	33	3642178	219888
D8038	32	3631938	220016
F3898	48	3541192	173467
F3899	49	3539720	171137
F3900	47	3596228	171139
F3901	52	3599229	162985
F3407	45	3381115	149423
F3415	44	3381502	151132
F3436	43	3377630	149423
F3442	45	3375948	149423
F3467	43	3377641	149423
F4313	49	3471432	162986
F4314	43	3470388	162985
F2854	34	3446334	225512
F2858	26	3453049	406085
F1763	27	3445571	298598
D3694	22	3441883	694053
F3983	19	3372376	694369
F2776	23	3418048	694053
F4119	22	3458002	693829
D2001	21	3434731	290075
D5387	16	3438983	504056
D7507	40	3385590	194689
D7509	35	3377800	193686
D7510	37	3381568	192958
D7512	38	3388883	194838
D7514	37	3386610	194838
D7523	40	3388131	192816
D7515	41	3388836	193107
D7516	36	3387214	194838
D7520	39	3388885	194838
D7521	36	3387533	194689
D7522	37	3387566	194838
E120	24	3507377	409009
D5466	69	3800669	94190
F4312	43	3473038	173027
F4315	55	3484471	162986
D7594	20	3406060	638336
D7599	20	3325027	638336
F4605	20	3325989	638021
F4607	22	3405481	638021
F4612	20	3325527	638336
F4613	20	3326136	638021
F4615	20	3325949	638345
D7855	59	3714436	135961
D7856	56	3418361	124518
D7859	52	3539164	169297
D7861	50	3532817	162288
F3897	57	3549168	169403
D7851	25	3441659	237529
D7854	18	3418429	377038
D7857	17	3479931	657318
D7860	27	3535364	374216
D7792	45	3547382	169666
D7825	43	3511757	173467
D7830	26	3544476	374216
D7787	23	3386725	269511
D7927	23	3495499	657729
D7928	25	3495448	575007
D7929	20	3351954	469588
D7930	21	3349263	469588
D7931	19	3352993	469474
D7932	19	3349372	469588
D7933	23	3494795	657729
D7934	23	3495120	657505
D7935	24	3496103	592809
D7940	25	3476174	657412
D7941	26	3466583	657820
D7942	26	3466710	657818
D7943	27	3475992	398369
D7944	21	3471956	657397
D7945	25	3468566	657186
D7947	26	3483765	440446
D7949	18	3409512	657622
